# A library-on-library screen reveals the breadth expansion landscape of a broadly neutralizing betacoronavirus antibody

**DOI:** 10.1101/2024.06.06.597810

**Authors:** Marya Y. Ornelas, Wenhao O. Ouyang, Nicholas C. Wu

## Abstract

Broadly neutralizing antibodies (bnAbs) typically evolve cross-reactivity breadth through acquiring somatic hypermutations. While evolution of breadth requires improvement of binding to multiple antigenic variants, most experimental evolution platforms select against only one antigenic variant at a time. In this study, a yeast display library-on-library approach was applied to delineate the affinity maturation of a betacoronavirus bnAb, S2P6, against 27 spike stem helix peptides in a single experiment. Our results revealed that the binding affinity landscape of S2P6 varies among different stem helix peptides. However, somatic hypermutations that confer general improvement in binding affinity across different stem helix peptides could also be identified. We further showed that a key somatic hypermutation for breadth expansion involves long-range interaction. Overall, our work not only provides a proof-of-concept for using a library-on-library approach to analyze the evolution of antibody breadth, but also has important implications for the development of broadly protective vaccines.
