## Supplemental Table 1 for "A library-on-library screen reveals the breadth expansion landscape of a broadly neutralizing betacoronavirus antibody"

### Sheet: Sheet1
Stem helix peptide sequence	Viruses	ID	Genbank accession number
PYFKEELDQWFKNQ	Bovine CoV, BCoV-ENT	BCoV-ENT	AF391541
PDFKEELDQWFKNQ	Canine CoV, Equine Cov, Dromedary CoV HKU23, Human CoV OC43, Rabbitt CoV HKU14, Longquan Rl rat CoV Ruili-66	HCoV-OC43	NC_006213
PDFKEELDKWFKNQ	China Rattus CoV HKU24, Mouse hepatitis virus (MHV), Rat CoV Parker	MHV	NC_001846
SDFESELSHWFKNQ	Human CoV HKU1	HCoV-HKU1	NC_006577
PDFKEELYQWFKNQ	Porcine hemagglutinating encephalomyelitis virus (PHEV)	PHEV	DQ011855
PDFQKELDKWFVNK	Grimso virus GRP215-15	GRP215-15	OM373090.1
PDFKEELNQWFKNQ	Yak CoV	YakCoV	OR603987.1
DSFKEELDKYFKNH	Bat SARS-like CoV RaTG13, Bat SARS-like CoV HKU3, Bat SARS-like CoV SL-CoVZC45, Bat SARS-like CoV SL-CoVZXC21, Bat SARS-like CoV WIV1, Bat SARS-like CoV WIV16, Bat SARS.Rm1, Bat CoV.279.2005, Bat SARS.RP3, Bat CoV BM48-31, Bat SARS-like Longquan-140, Bat CoV RmYN02, BatCoV Shaanxi2011, BatCoV HuB2013, BatCoV SC2018, BatCoV Yunnan2011, BatCoV Anlong-112, BatCoV As6526, Bat SARS-like coronavirus Rs…	SARS-CoV-2	NC_045512
DSFKQELDKYFKNH	Bat SARS.Rf1, Bat CoV.273.2005, BtRf-BetaCoV/HeB2013	BtRf-BetaCoV	KJ473812.1
ESFKQELDKYFKNH	BatCoV-BtKY72	BatCoV-BtKY72	KY352407.1
DSFKDELDKYFKNH	BatCoV-GX2013	BatCoV-GX2013	KJ473815.1
VDFKDELEEFFKNI	Hedgehog CoV HKU31	HKU31	MK907286
IDFQDELDEFFKNV	MERS-CoV (Human), MERS-CoV (Dromedary camel), Betacoronavirus England	MERS-CoV	NC_019843
TDFKDELDEFFKNV	Neoromicia bat CoV	Bat-NeoCoV	MF593268
LDFKEELEEFFKNV	Pipistrellus bat CoV HKU5	HKU5	NC_009020
VDFKDELEEFFKNV	Tylonycteris bat CoV HKU4, Bat CoV.133.2005	HKU4	NC_009019
SDFKDELEEFFKNV	Hypsugo bat coronavirus HKU25	HKU25	KX442565.1
FNFTEEFEKWYVNQ	Rousettus bat CoV GCCDC1	RoBat-CoV-GCCDC1	NC_030886
FNFDAEFDKYFKNQ	Rousettus madagascariensis nobecovirus	RoBat-NobeCoV	OK067321.1
YDFTEEFNKWYKNH	BatCoV-GX2018	BatCoV-GX2018a	QJX58383.1
YNFTEEFNKWYKNH	BatCoV-GX2018	BatCoV-GX2018b	MK211379.1
YDFQKEFDKFYKNL	HKU9.1	HKU9.1	EF065513
FNFTAEFDKWYKNH	HKU9.2	HKU9.2	EF065514
FDFEEEFNKWYKNH	KHU9.3	KHU9.3	EF065515
NNFDEEFNKFYKNL	HKU9.4	HKU9.4	EF065516
EDFKQELEEIRKNF	Bat Hp-BetaCoV Zhejiang2013	Bat-Hp-BetaCoV	NC_025217
QDFMHELEEIRKNL	Zaria bat CoV	Zaria-batCoV	HQ166910.1
DSAKEALDKYFKNH	Negative control	neg-ctrl	NA
