## Supplemental Table 3 for "A library-on-library screen reveals the breadth expansion landscape of a broadly neutralizing betacoronavirus antibody"

### Sheet: Sheet1
Name	Sequence
S2P6 vector_F	GGCCTCGGGGGCCTGTACCCATACGAC
S2P6 vector_R	TGCTGGTTGAGCGGCGCCcaagtcttc
Fragment 1_F	CAgaacaaaagcttatttctgaagaagacttgGGCGCCGCTCAACCAGCA
Fragment 1_R	CGGACCCTGGAACAGAACTTCCAGGCTCCCACCTCCGCCGAATTC
Fragment 2_F	AGCCTGGAAGTTCTGTTCCAGGGTCCG
Fragment 2_R_Q	CGCTTGTCGTACCCAATGCATGTACTGGGATGTAAAGGTGTACCCTGATGC
Fragment 2_R_Y	CGCTTGTCGTACCCAATGCATGTAGTAGGATGTAAAGGTGTACCCTGATGC
Fragment 3_F_Q	GCATCAGGGTACACCTTTACATCCCAGTACATGCATTGGGTACGACAAGCG
Fragment 3_F_Y	GCATCAGGGTACACCTTTACATCCTACTACATGCATTGGGTACGACAAGCG
Fragment 3_R_H	TTCTGGGCGTAGGAGGTGTGCMCCCCACTAGGGTTGATGATTCCYATCCACTCCAACCCC
Fragment 3_R_S	TTCTGGGCGTAGGAGGTGCTCMCCCCACTAGGGTTGATGATTCCYATCCACTCCAACCCC
Fragment 4_F_2_H	GGGGKGCACACCTCCTACGCCCAGAAGTTCCAAGGCCGCGTTACCMTGACCAGGGATACC
Fragment 4_F_2_S	GGGGKGAGCACCTCCTACGCCCAGAAGTTCCAAGGCCGCGTTACCMTGACCAGGGATACC
Fragment 4_F_1	CAAGGCCGCGTTACCMTGACCAGGGATACCTCTACGTCCACASTTTATATGGAGCTTTCT
Fragment 4_R	CACGATCTCGGAACCTCCGCCACCTGAACC
Fragment 5_F	AGGTGGCGGAGGTTCCGAGATCGTGMTGAYGCAATCTCCCGGCACGTTGAGCCTGA
Fragment 5_R	GCTTCTGCTGATACCACGCCAGGTAGYTTGAWCTCACTGACTGGGATGCTCTGCATGAGA
Fragment 6_F	TACCTGGCGTGGTATCAGCAGAAGCCGGG
Fragment 6_R_1	cgatgcatagccttgaacgtagNNNNAGNNNNGAGCTATTATTACGCACTAGCCTGCAGA
Fragment 6_R_2	CATCTACACTGTTGTTATCAGATCTCNNNNTCNNNNcgatgcatagccttgaacgtag
Fragment 6_R_3	GTGGGAACAAAGTCGATTTTGTTACATCTACACTGTTGTTATCAGATCTC
S2P6 vector_F	GAGATCTGATAACAACAGTGTAGATGTAACAAAATCGAC
1F	GGCGCCGCTCAACCAGCA CCA TAC TTT AAG GAA GAA CTG GAT CAG TGG TTT AAG AAT CAG
1R	CCCACCTCCGCCGAATTC CTG ATT CTT AAA CCA CTG ATC CAG TTC TTC CTT AAA GTA TGG
2F	GGCGCCGCTCAACCAGCA CCC GAC TTC AAA GAA GAA TTG GAT CAA TGG TTT AAA AAC CAA
2R	CCCACCTCCGCCGAATTC TTG GTT TTT AAA CCA TTG ATC CAA TTC TTC TTT GAA GTC GGG
3F	GGCGCCGCTCAACCAGCA CCC GAC TTC AAA GAG GAA CTG GAC AAA TGG TTT AAG AAC CAG
3R	CCCACCTCCGCCGAATTC CTG GTT CTT AAA CCA TTT GTC CAG TTC CTC TTT GAA GTC GGG
4F	GGCGCCGCTCAACCAGCA AGT GAC TTT GAA TCT GAA TTG AGT CAT TGG TTC AAG AAC CAG
4R	CCCACCTCCGCCGAATTC CTG GTT CTT GAA CCA ATG ACT CAA TTC AGA TTC AAA GTC ACT
5F	GGCGCCGCTCAACCAGCA CCA GAT TTT AAG GAG GAA CTC TAT CAG TGG TTC AAA AAC CAG
5R	CCCACCTCCGCCGAATTC CTG GTT TTT GAA CCA CTG ATA GAG TTC CTC CTT AAA ATC TGG
6F	GGCGCCGCTCAACCAGCA CCT GAC TTC CAG AAG GAA CTC GAC AAG TGG TTT GTA AAC AAG
6R	CCCACCTCCGCCGAATTC CTT GTT TAC AAA CCA CTT GTC GAG TTC CTT CTG GAA GTC AGG
7F	GGCGCCGCTCAACCAGCA CCC GAC TTT AAG GAA GAG CTG AAC CAG TGG TTT AAA AAT CAG
7R	CCCACCTCCGCCGAATTC CTG ATT TTT AAA CCA CTG GTT CAG CTC TTC CTT AAA GTC GGG
8F	GGCGCCGCTCAACCAGCA GAC TCC TTT AAA GAA GAG CTC GAT AAG TAT TTT AAA AAT CAT
8R	CCCACCTCCGCCGAATTC ATG ATT TTT AAA ATA CTT ATC GAG CTC TTC TTT AAA GGA GTC
9F	GGCGCCGCTCAACCAGCA GAT AGT TTC AAG CAA GAA CTT GAT AAA TAC TTC AAG AAC CAT
9R	CCCACCTCCGCCGAATTC ATG GTT CTT GAA GTA TTT ATC AAG TTC TTG CTT GAA ACT ATC
10F	GGCGCCGCTCAACCAGCA GAA TCT TTT AAG CAG GAG TTG GAT AAA TAT TTT AAA AAT CAC
10R	CCCACCTCCGCCGAATTC GTG ATT TTT AAA ATA TTT ATC CAA CTC CTG CTT AAA AGA TTC
11F	GGCGCCGCTCAACCAGCA GAT TCT TTT AAG GAC GAA TTG GAT AAG TAT TTC AAA AAC CAT
11R	CCCACCTCCGCCGAATTC ATG GTT TTT GAA ATA CTT ATC CAA TTC GTC CTT AAA AGA ATC
12F	GGCGCCGCTCAACCAGCA GTG GAT TTT AAA GAC GAA CTG GAA GAG TTC TTT AAG AAT ATC
12R	CCCACCTCCGCCGAATTC GAT ATT CTT AAA GAA CTC TTC CAG TTC GTC TTT AAA ATC CAC
13F	GGCGCCGCTCAACCAGCA ATA GAT TTC CAA GAT GAA CTT GAC GAG TTT TTC AAG AAT GTC
13R	CCCACCTCCGCCGAATTC GAC ATT CTT GAA AAA CTC GTC AAG TTC ATC TTG GAA ATC TAT
14F	GGCGCCGCTCAACCAGCA ACT GAT TTC AAG GAC GAG CTG GAT GAG TTC TTC AAA AAT GTA
14R	CCCACCTCCGCCGAATTC TAC ATT TTT GAA GAA CTC ATC CAG CTC GTC CTT GAA ATC AGT
15F	GGCGCCGCTCAACCAGCA TTG GAT TTT AAG GAG GAA CTG GAA GAG TTT TTC AAA AAT GTA
15R	CCCACCTCCGCCGAATTC TAC ATT TTT GAA AAA CTC TTC CAG TTC CTC CTT AAA ATC CAA
16F	GGCGCCGCTCAACCAGCA GTG GAC TTC AAA GAC GAA CTT GAA GAG TTT TTC AAG AAC GTA
16R	CCCACCTCCGCCGAATTC TAC GTT CTT GAA AAA CTC TTC AAG TTC GTC TTT GAA GTC CAC
17F	GGCGCCGCTCAACCAGCA TCA GAT TTT AAG GAT GAG CTT GAG GAG TTC TTC AAG AAC GTA
17R	CCCACCTCCGCCGAATTC TAC GTT CTT GAA GAA CTC CTC AAG CTC ATC CTT AAA ATC TGA
18F	GGCGCCGCTCAACCAGCA TTT AAT TTT ACT GAG GAA TTT GAA AAA TGG TAT GTA AAC CAG
18R	CCCACCTCCGCCGAATTC CTG GTT TAC ATA CCA TTT TTC AAA TTC CTC AGT AAA ATT AAA
19F	GGCGCCGCTCAACCAGCA TTT AAT TTC GAC GCA GAA TTC GAC AAA TAC TTT AAA AAT CAG
19R	CCCACCTCCGCCGAATTC CTG ATT TTT AAA GTA TTT GTC GAA TTC TGC GTC GAA ATT AAA
20F	GGCGCCGCTCAACCAGCA TAT GAT TTT ACA GAG GAG TTC AAC AAG TGG TAC AAA AAC CAC
20R	CCCACCTCCGCCGAATTC GTG GTT TTT GTA CCA CTT GTT GAA CTC CTC TGT AAA ATC ATA
21F	GGCGCCGCTCAACCAGCA TAC AAC TTT ACC GAA GAG TTC AAT AAG TGG TAT AAA AAT CAT
21R	CCCACCTCCGCCGAATTC ATG ATT TTT ATA CCA CTT ATT GAA CTC TTC GGT AAA GTT GTA
22F	GGCGCCGCTCAACCAGCA TAC GAT TTT CAA AAG GAG TTT GAC AAG TTC TAC AAA AAC TTG
22R	CCCACCTCCGCCGAATTC CAA GTT TTT GTA GAA CTT GTC AAA CTC CTT TTG AAA ATC GTA
23F	GGCGCCGCTCAACCAGCA TTT AAC TTT ACC GCA GAG TTC GAT AAG TGG TAC AAA AAC CAT
23R	CCCACCTCCGCCGAATTC ATG GTT TTT GTA CCA CTT ATC GAA CTC TGC GGT AAA GTT AAA
24F	GGCGCCGCTCAACCAGCA TTT GAC TTT GAG GAA GAG TTC AAC AAG TGG TAC AAA AAT CAC
24R	CCCACCTCCGCCGAATTC GTG ATT TTT GTA CCA CTT GTT GAA CTC TTC CTC AAA GTC AAA
25F	GGCGCCGCTCAACCAGCA AAC AAC TTC GAC GAA GAG TTT AAC AAG TTC TAT AAA AAT CTT
25R	CCCACCTCCGCCGAATTC AAG ATT TTT ATA GAA CTT GTT AAA CTC TTC GTC GAA GTT GTT
26F	GGCGCCGCTCAACCAGCA GAA GAC TTC AAA CAA GAA CTG GAA GAA ATT CGG AAA AAT TTC
26R	CCCACCTCCGCCGAATTC GAA ATT TTT CCG AAT TTC TTC CAG TTC TTG TTT GAA GTC TTC
27F	GGCGCCGCTCAACCAGCA CAG GAC TTT ATG CAC GAA CTG GAA GAG ATA CGG AAA AAT TTG
27R	CCCACCTCCGCCGAATTC CAA ATT TTT CCG TAT CTC TTC CAG TTC GTG CAT AAA GTC CTG
28F	GGCGCCGCTCAACCAGCA GAC TCC GCA AAA GAG GCC CTC GAC AAA TAC TTC AAG AAT CAT
28R	CCCACCTCCGCCGAATTC ATG ATT CTT GAA GTA TTT GTC GAG GGC CTC TTT TGC GGA GTC
PacBio Recovery_F	gcttatttctgaagaagacttgGGCGCCGCTCAAC
PacBio Recovery_R	CAAAGTCGATTTTGTTACATCTACACTGTTGTTATCAG
Barcode_Recovery_F	CACTCTTTCCCTACACGACGCTCTTCCGATCTTACGCTCTGCAGGCTAGTGCGTAATAAT
Barcode_Recovery_R	GACTGGAGTTCAGACGTGTGCTCTTCCGATCTTTTGTTACATCTACACTGTTGTTATCAG
